# Resolving complex structures at oncovirus integration loci with conjugate graph

**DOI:** 10.1101/2020.05.17.100578

**Authors:** Wenlong Jia, Chang Xu, Shuai Cheng Li

**Author notes:** These authors contributed equally to this work (Wenlong Jia, Chang Xu).

## Abstract

Oncovirus integrations cause copy number variations (CNVs) and complex structural variations (SVs) on host genomes. However, the understanding of how inserted viral DNA impacts the local genome remains limited. The linear structure of the oncovirus integrated local genomic map (LGM) will lay the foundations to understand how oncovirus integrations emerge and compromise the host genome’ s functioning. We propose a conjugate graph model to reconstruct the rearranged local genomic map at integrated loci. Simulation tests prove the reliability and credibility of the algorithm. Applications of the algorithm to whole-genome sequencing data of Human papillomavirus (HPV) and hepatitis B virus (HBV)-infected cancer samples gained biological insights on oncovirus integrations. We observed five affection patterns of oncovirus integrations from the HPV and HBV-integrated cancer samples, including the exon loss, promoter gain, hyper-amplification of tumor gene, the viral cis-regulation inserted at the single intron and at the intergenic region. We found that the focal duplicates and host SVs are frequent in the HPV-integrated LGMs, while the focal deletions and complex virus SVs are prevalent in HBV-integrated LGMs. Furthermore, with the results yields from our method, we found the enhanced microhomology-mediated end joining (MMEJ) might lead to both HPV and HBV integrations, and conjectured that the HPV integrations might mainly occur during the DNA replication process. The conjugate graph algorithm code and LGM construction pipeline, available at https://github.com/deepomicslab/FuseSV.

**Key points:**

- Conjugate graph model resolves complex local genomic strcuture at oncovirus integration loci.
- Local genome maps reveal five affection patterns of oncovirus integrations.
- Microhomology bases and small insertions are enriched at the junctions of structural variations and virus integrations.
- HPV and HBV integrations may be induced by the enhanced microhomology-meditated mechanism.
