## Supplementary Table S5 for "Resolving complex structures at oncovirus integration loci with conjugate graph"

### Sheet: ST5
Supplementary Table 5. Mutations used to reconstruct HBV genomes in six HBV-infected HCC samples.
SampleID	Virus	GenBank	Position	Ref	Mut_Type	Mut
13T	HBV	DQ089801.1	6	C	SNP	G
13T	HBV	DQ089801.1	7	A	SNP	C
13T	HBV	DQ089801.1	10	G	SNP	A
13T	HBV	DQ089801.1	49	G	SNP	A
13T	HBV	DQ089801.1	52	T	SNP	C
13T	HBV	DQ089801.1	87	G	SNP	A
13T	HBV	DQ089801.1	115	C	SNP	A
13T	HBV	DQ089801.1	154	C	SNP	T
13T	HBV	DQ089801.1	162	A	SNP	G
13T	HBV	DQ089801.1	166	A	SNP	C
13T	HBV	DQ089801.1	312	C	SNP	T
13T	HBV	DQ089801.1	367	C	SNP	T
13T	HBV	DQ089801.1	373	T	SNP	C
13T	HBV	DQ089801.1	400	A	SNP	C
13T	HBV	DQ089801.1	505	T	SNP	C
13T	HBV	DQ089801.1	508	G	SNP	A
13T	HBV	DQ089801.1	531	C	SNP	T
13T	HBV	DQ089801.1	542	G	SNP	A
13T	HBV	DQ089801.1	636	A	SNP	T
13T	HBV	DQ089801.1	783	G	SNP	A
13T	HBV	DQ089801.1	796	T	SNP	G
13T	HBV	DQ089801.1	799	A	SNP	G
13T	HBV	DQ089801.1	834	G	SNP	A
13T	HBV	DQ089801.1	842	A	SNP	C
13T	HBV	DQ089801.1	849	C	SNP	T
13T	HBV	DQ089801.1	870	T	SNP	C
13T	HBV	DQ089801.1	876	T	SNP	C
13T	HBV	DQ089801.1	888	G	SNP	A
13T	HBV	DQ089801.1	894	G	SNP	A
13T	HBV	DQ089801.1	921	C	SNP	T
13T	HBV	DQ089801.1	929	T	SNP	A
13T	HBV	DQ089801.1	930	A	SNP	C
13T	HBV	DQ089801.1	934	C	SNP	A
13T	HBV	DQ089801.1	951	A	SNP	G
13T	HBV	DQ089801.1	961	G	SNP	A
13T	HBV	DQ089801.1	993	G	SNP	A
13T	HBV	DQ089801.1	994	A	SNP	C
13T	HBV	DQ089801.1	1005	T	SNP	G
13T	HBV	DQ089801.1	1009	T	SNP	C
13T	HBV	DQ089801.1	1020	T	SNP	C
13T	HBV	DQ089801.1	1023	C	SNP	T
13T	HBV	DQ089801.1	1026	T	SNP	C
13T	HBV	DQ089801.1	1041	C	SNP	T
13T	HBV	DQ089801.1	1044	T	SNP	C
13T	HBV	DQ089801.1	1047	T	SNP	A
13T	HBV	DQ089801.1	1050	C	SNP	A
13T	HBV	DQ089801.1	1080	T	SNP	C
13T	HBV	DQ089801.1	1137	T	SNP	G
13T	HBV	DQ089801.1	1143	C	SNP	T
13T	HBV	DQ089801.1	1155	C	SNP	T
13T	HBV	DQ089801.1	1173	C	SNP	T
13T	HBV	DQ089801.1	1206	A	SNP	T
13T	HBV	DQ089801.1	1229	G	SNP	A
13T	HBV	DQ089801.1	1287	C	SNP	A
13T	HBV	DQ089801.1	1314	G	SNP	A
13T	HBV	DQ089801.1	1319	C	SNP	A
13T	HBV	DQ089801.1	1323	C	SNP	T
13T	HBV	DQ089801.1	1329	A	SNP	C
13T	HBV	DQ089801.1	1386	A	SNP	C
13T	HBV	DQ089801.1	1449	C	SNP	T
13T	HBV	DQ089801.1	1461	G	SNP	A
13T	HBV	DQ089801.1	1467	C	SNP	G
13T	HBV	DQ089801.1	1479	C	SNP	G
13T	HBV	DQ089801.1	1485	T	SNP	C
13T	HBV	DQ089801.1	1497	G	SNP	T
13T	HBV	DQ089801.1	1601	C	SNP	A
13T	HBV	DQ089801.1	1612	C	SNP	A
13T	HBV	DQ089801.1	1613	G	SNP	A
13T	HBV	DQ089801.1	1629	C	SNP	A
13T	HBV	DQ089801.1	1630	A	SNP	G
13T	HBV	DQ089801.1	1631	C	SNP	A
13T	HBV	DQ089801.1	1659	C	SNP	A
13T	HBV	DQ089801.1	1703	G	SNP	A
13T	HBV	DQ089801.1	1719	T	SNP	G
13T	HBV	DQ089801.1	1721	G	SNP	A
13T	HBV	DQ089801.1	1726	A	SNP	C
13T	HBV	DQ089801.1	1754	T	DEL	TA
13T	HBV	DQ089801.1	1756	G	SNP	A
13T	HBV	DQ089801.1	1761	A	INS	TC
13T	HBV	DQ089801.1	1763	G	SNP	T
13T	HBV	DQ089801.1	1764	G	SNP	T
13T	HBV	DQ089801.1	1765	T	SNP	A
13T	HBV	DQ089801.1	1770	G	SNP	C
13T	HBV	DQ089801.1	1771	T	SNP	A
13T	HBV	DQ089801.1	1775	A	SNP	G
13T	HBV	DQ089801.1	1809	S	SNP	G
13T	HBV	DQ089801.1	1834	G	SNP	C
13T	HBV	DQ089801.1	1846	A	SNP	T
13T	HBV	DQ089801.1	1858	T	SNP	C
13T	HBV	DQ089801.1	1878	G	SNP	T
13T	HBV	DQ089801.1	1913	C	SNP	A
13T	HBV	DQ089801.1	1915	G	SNP	C
13T	HBV	DQ089801.1	1984	A	SNP	T
13T	HBV	DQ089801.1	1991	C	SNP	G
13T	HBV	DQ089801.1	1993	C	SNP	T
13T	HBV	DQ089801.1	2012	T	SNP	C
13T	HBV	DQ089801.1	2065	C	SNP	A
13T	HBV	DQ089801.1	2078	C	SNP	G
13T	HBV	DQ089801.1	2104	G	SNP	A
13T	HBV	DQ089801.1	2158	C	SNP	A
13T	HBV	DQ089801.1	2245	C	SNP	T
13T	HBV	DQ089801.1	2357	K	SNP	G
13T	HBV	DQ089801.1	2444	C	SNP	T
13T	HBV	DQ089801.1	2505	A	SNP	G
13T	HBV	DQ089801.1	2525	G	SNP	C
13T	HBV	DQ089801.1	2540	C	SNP	T
13T	HBV	DQ089801.1	2559	C	SNP	A
13T	HBV	DQ089801.1	2561	G	SNP	A
13T	HBV	DQ089801.1	2567	C	SNP	T
13T	HBV	DQ089801.1	2612	T	SNP	C
13T	HBV	DQ089801.1	2633	A	SNP	G
13T	HBV	DQ089801.1	2662	T	SNP	G
13T	HBV	DQ089801.1	2675	A	SNP	G
13T	HBV	DQ089801.1	2684	C	SNP	T
13T	HBV	DQ089801.1	2702	C	SNP	T
13T	HBV	DQ089801.1	2708	G	SNP	T
13T	HBV	DQ089801.1	2714	T	SNP	C
13T	HBV	DQ089801.1	2715	G	SNP	A
13T	HBV	DQ089801.1	2716	C	SNP	T
13T	HBV	DQ089801.1	2733	A	SNP	C
13T	HBV	DQ089801.1	2738	T	SNP	G
13T	HBV	DQ089801.1	2775	C	SNP	T
13T	HBV	DQ089801.1	2795	A	SNP	T
13T	HBV	DQ089801.1	2798	C	SNP	T
13T	HBV	DQ089801.1	2867	C	SNP	A
13T	HBV	DQ089801.1	2875	A	SNP	C
13T	HBV	DQ089801.1	2943	G	SNP	T
13T	HBV	DQ089801.1	2946	G	SNP	C
13T	HBV	DQ089801.1	2958	C	SNP	T
13T	HBV	DQ089801.1	3008	A	SNP	C
13T	HBV	DQ089801.1	3013	A	SNP	C
13T	HBV	DQ089801.1	3015	T	SNP	C
13T	HBV	DQ089801.1	3021	A	SNP	G
13T	HBV	DQ089801.1	3031	G	SNP	T
13T	HBV	DQ089801.1	3033	A	SNP	C
13T	HBV	DQ089801.1	3051	C	SNP	T
13T	HBV	DQ089801.1	3064	G	SNP	A
13T	HBV	DQ089801.1	3065	G	SNP	A
13T	HBV	DQ089801.1	3088	A	SNP	G
13T	HBV	DQ089801.1	3100	C	SNP	T
13T	HBV	DQ089801.1	3111	G	SNP	A
13T	HBV	DQ089801.1	3133	A	SNP	T
62T	HBV	FJ899779.1	126	T	SNP	G
62T	HBV	FJ899779.1	216	C	SNP	T
62T	HBV	FJ899779.1	273	G	SNP	A
62T	HBV	FJ899779.1	381	A	SNP	G
62T	HBV	FJ899779.1	392	C	SNP	T
62T	HBV	FJ899779.1	562	C	SNP	A
62T	HBV	FJ899779.1	598	T	SNP	C
62T	HBV	FJ899779.1	636	T	SNP	A
62T	HBV	FJ899779.1	832	T	SNP	C
62T	HBV	FJ899779.1	870	C	SNP	T
62T	HBV	FJ899779.1	906	A	SNP	G
62T	HBV	FJ899779.1	945	T	SNP	C
62T	HBV	FJ899779.1	951	A	SNP	G
62T	HBV	FJ899779.1	969	G	SNP	A
62T	HBV	FJ899779.1	1114	A	SNP	G
62T	HBV	FJ899779.1	1131	A	SNP	G
62T	HBV	FJ899779.1	1314	A	SNP	G
62T	HBV	FJ899779.1	1323	C	SNP	T
62T	HBV	FJ899779.1	1368	A	SNP	C
62T	HBV	FJ899779.1	1503	T	SNP	A
62T	HBV	FJ899779.1	1504	G	SNP	T
62T	HBV	FJ899779.1	1613	A	SNP	G
62T	HBV	FJ899779.1	1632	A	SNP	G
62T	HBV	FJ899779.1	1752	A	SNP	G
62T	HBV	FJ899779.1	1754	G	SNP	T
62T	HBV	FJ899779.1	1800	C	SNP	T
62T	HBV	FJ899779.1	1820	C	INS	T
62T	HBV	FJ899779.1	1846	T	SNP	A
62T	HBV	FJ899779.1	1899	A	SNP	G
62T	HBV	FJ899779.1	1913	A	SNP	C
62T	HBV	FJ899779.1	2003	A	SNP	T
62T	HBV	FJ899779.1	2095	G	SNP	A
62T	HBV	FJ899779.1	2136	A	SNP	C
62T	HBV	FJ899779.1	2137	G	SNP	A
62T	HBV	FJ899779.1	2149	T	SNP	A
62T	HBV	FJ899779.1	2159	G	SNP	A
62T	HBV	FJ899779.1	2189	C	SNP	A
62T	HBV	FJ899779.1	2198	T	SNP	C
62T	HBV	FJ899779.1	2233	A	SNP	G
62T	HBV	FJ899779.1	2242	G	SNP	T
62T	HBV	FJ899779.1	2534	A	SNP	T
62T	HBV	FJ899779.1	2572	C	SNP	T
62T	HBV	FJ899779.1	2702	C	SNP	T
62T	HBV	FJ899779.1	2711	A	SNP	G
62T	HBV	FJ899779.1	2721	G	SNP	A
62T	HBV	FJ899779.1	2804	T	SNP	C
62T	HBV	FJ899779.1	2840	T	SNP	G
62T	HBV	FJ899779.1	2977	G	SNP	A
62T	HBV	FJ899779.1	2988	A	SNP	G
62T	HBV	FJ899779.1	2999	A	SNP	C
62T	HBV	FJ899779.1	3108	T	SNP	G
62T	HBV	FJ899779.1	3109	A	SNP	G
101T	HBV	DQ089801.1	10	G	SNP	A
101T	HBV	DQ089801.1	31	T	SNP	C
101T	HBV	DQ089801.1	49	G	SNP	A
101T	HBV	DQ089801.1	52	T	SNP	C
101T	HBV	DQ089801.1	78	G	SNP	A
101T	HBV	DQ089801.1	87	G	SNP	A
101T	HBV	DQ089801.1	109	T	SNP	A
101T	HBV	DQ089801.1	115	C	SNP	A
101T	HBV	DQ089801.1	373	T	SNP	C
101T	HBV	DQ089801.1	454	T	SNP	C
101T	HBV	DQ089801.1	505	T	SNP	C
101T	HBV	DQ089801.1	531	C	SNP	T
101T	HBV	DQ089801.1	592	T	SNP	C
101T	HBV	DQ089801.1	1083	G	SNP	A
101T	HBV	DQ089801.1	1386	A	SNP	G
101T	HBV	DQ089801.1	1467	C	SNP	G
101T	HBV	DQ089801.1	1497	G	SNP	T
101T	HBV	DQ089801.1	1809	S	SNP	G
101T	HBV	DQ089801.1	1987	T	SNP	C
101T	HBV	DQ089801.1	2146	A	SNP	G
101T	HBV	DQ089801.1	2201	T	SNP	C
101T	HBV	DQ089801.1	2245	C	SNP	T
101T	HBV	DQ089801.1	2290	C	SNP	T
101T	HBV	DQ089801.1	2357	K	SNP	G
101T	HBV	DQ089801.1	2505	A	SNP	G
101T	HBV	DQ089801.1	2558	G	SNP	A
101T	HBV	DQ089801.1	2573	C	SNP	T
101T	HBV	DQ089801.1	2675	A	SNP	G
101T	HBV	DQ089801.1	2681	A	SNP	G
101T	HBV	DQ089801.1	2699	T	SNP	C
101T	HBV	DQ089801.1	2702	C	SNP	T
101T	HBV	DQ089801.1	2708	G	SNP	T
101T	HBV	DQ089801.1	2771	T	SNP	C
101T	HBV	DQ089801.1	2801	C	SNP	T
101T	HBV	DQ089801.1	2867	C	SNP	A
101T	HBV	DQ089801.1	2875	A	SNP	C
101T	HBV	DQ089801.1	2889	G	SNP	A
101T	HBV	DQ089801.1	2898	T	SNP	A
101T	HBV	DQ089801.1	3000	A	SNP	T
101T	HBV	DQ089801.1	3014	A	SNP	C
101T	HBV	DQ089801.1	3026	T	SNP	C
101T	HBV	DQ089801.1	3088	A	SNP	G
101T	HBV	DQ089801.1	3100	C	SNP	T
101T	HBV	DQ089801.1	3116	C	SNP	T
101T	HBV	DQ089801.1	3120	G	SNP	A
101T	HBV	DQ089801.1	3133	A	SNP	T
101T	HBV	DQ089801.1	3151	G	SNP	A
182T	HBV	AB697490.1	6	C	SNP	G
182T	HBV	AB697490.1	7	A	SNP	C
182T	HBV	AB697490.1	20	A	SNP	G
182T	HBV	AB697490.1	28	C	SNP	A
182T	HBV	AB697490.1	52	T	SNP	C
182T	HBV	AB697490.1	166	A	SNP	C
182T	HBV	AB697490.1	276	T	SNP	C
182T	HBV	AB697490.1	285	A	SNP	G
182T	HBV	AB697490.1	294	C	SNP	A
182T	HBV	AB697490.1	355	A	SNP	G
182T	HBV	AB697490.1	357	T	SNP	C
182T	HBV	AB697490.1	367	C	SNP	T
182T	HBV	AB697490.1	375	G	SNP	T
182T	HBV	AB697490.1	384	T	SNP	G
182T	HBV	AB697490.1	400	A	SNP	C
182T	HBV	AB697490.1	511	G	SNP	A
182T	HBV	AB697490.1	592	C	SNP	T
182T	HBV	AB697490.1	619	C	SNP	T
182T	HBV	AB697490.1	646	C	SNP	G
182T	HBV	AB697490.1	667	A	SNP	C
182T	HBV	AB697490.1	705	C	SNP	T
182T	HBV	AB697490.1	739	G	SNP	A
182T	HBV	AB697490.1	796	T	SNP	G
182T	HBV	AB697490.1	799	A	SNP	G
182T	HBV	AB697490.1	834	G	SNP	A
182T	HBV	AB697490.1	855	G	SNP	T
182T	HBV	AB697490.1	906	T	SNP	C
182T	HBV	AB697490.1	909	A	SNP	G
182T	HBV	AB697490.1	912	A	SNP	C
182T	HBV	AB697490.1	928	A	SNP	C
182T	HBV	AB697490.1	929	T	SNP	A
182T	HBV	AB697490.1	930	G	SNP	A
182T	HBV	AB697490.1	934	C	SNP	A
182T	HBV	AB697490.1	939	G	SNP	A
182T	HBV	AB697490.1	941	A	SNP	T
182T	HBV	AB697490.1	957	G	SNP	T
182T	HBV	AB697490.1	961	G	SNP	A
182T	HBV	AB697490.1	963	A	SNP	T
182T	HBV	AB697490.1	969	A	SNP	G
182T	HBV	AB697490.1	1014	C	SNP	T
182T	HBV	AB697490.1	1020	T	SNP	C
182T	HBV	AB697490.1	1023	C	SNP	T
182T	HBV	AB697490.1	1026	T	SNP	C
182T	HBV	AB697490.1	1041	C	SNP	A
182T	HBV	AB697490.1	1044	T	SNP	C
182T	HBV	AB697490.1	1047	T	SNP	A
182T	HBV	AB697490.1	1050	C	SNP	A
182T	HBV	AB697490.1	1053	G	SNP	A
182T	HBV	AB697490.1	1062	A	SNP	G
182T	HBV	AB697490.1	1078	T	SNP	G
182T	HBV	AB697490.1	1110	T	SNP	C
182T	HBV	AB697490.1	1138	C	SNP	A
182T	HBV	AB697490.1	1155	C	SNP	T
182T	HBV	AB697490.1	1173	C	SNP	T
182T	HBV	AB697490.1	1206	A	SNP	T
182T	HBV	AB697490.1	1371	C	SNP	T
182T	HBV	AB697490.1	1383	C	SNP	A
182T	HBV	AB697490.1	1386	G	SNP	C
182T	HBV	AB697490.1	1437	G	SNP	A
182T	HBV	AB697490.1	1473	C	SNP	T
182T	HBV	AB697490.1	1479	C	SNP	A
182T	HBV	AB697490.1	1574	C	SNP	A
182T	HBV	AB697490.1	1630	A	SNP	G
182T	HBV	AB697490.1	1643	C	SNP	T
182T	HBV	AB697490.1	1688	A	SNP	G
182T	HBV	AB697490.1	1719	T	SNP	G
182T	HBV	AB697490.1	1721	G	SNP	A
182T	HBV	AB697490.1	1726	A	SNP	C
182T	HBV	AB697490.1	1753	T	SNP	A
182T	HBV	AB697490.1	1762	A	SNP	T
182T	HBV	AB697490.1	1764	G	SNP	A
182T	HBV	AB697490.1	2065	C	SNP	A
182T	HBV	AB697490.1	2137	A	SNP	G
182T	HBV	AB697490.1	2158	C	SNP	A
182T	HBV	AB697490.1	2263	C	SNP	T
182T	HBV	AB697490.1	2288	C	SNP	A
182T	HBV	AB697490.1	2441	T	SNP	C
182T	HBV	AB697490.1	2486	T	SNP	C
182T	HBV	AB697490.1	2525	G	SNP	A
182T	HBV	AB697490.1	2540	C	SNP	T
182T	HBV	AB697490.1	2546	T	SNP	A
182T	HBV	AB697490.1	2549	C	SNP	T
182T	HBV	AB697490.1	2558	A	SNP	G
182T	HBV	AB697490.1	2559	C	SNP	A
182T	HBV	AB697490.1	2561	G	SNP	A
182T	HBV	AB697490.1	2567	C	SNP	T
182T	HBV	AB697490.1	2573	T	SNP	C
182T	HBV	AB697490.1	2600	T	SNP	A
182T	HBV	AB697490.1	2606	C	SNP	A
182T	HBV	AB697490.1	2633	A	SNP	G
182T	HBV	AB697490.1	2636	T	SNP	C
182T	HBV	AB697490.1	2681	G	SNP	A
182T	HBV	AB697490.1	2693	T	SNP	C
182T	HBV	AB697490.1	2715	G	SNP	A
182T	HBV	AB697490.1	2716	C	SNP	T
182T	HBV	AB697490.1	2733	A	SNP	C
182T	HBV	AB697490.1	2771	C	SNP	T
182T	HBV	AB697490.1	2775	C	SNP	T
182T	HBV	AB697490.1	2795	A	SNP	T
182T	HBV	AB697490.1	2901	T	SNP	G
182T	HBV	AB697490.1	2943	T	SNP	G
182T	HBV	AB697490.1	2946	G	SNP	A
182T	HBV	AB697490.1	2950	G	SNP	A
182T	HBV	AB697490.1	2958	C	SNP	T
182T	HBV	AB697490.1	2980	T	SNP	G
182T	HBV	AB697490.1	3008	A	SNP	C
182T	HBV	AB697490.1	3013	A	SNP	C
182T	HBV	AB697490.1	3015	T	SNP	C
182T	HBV	AB697490.1	3026	C	SNP	T
182T	HBV	AB697490.1	3031	G	SNP	T
182T	HBV	AB697490.1	3042	A	SNP	G
182T	HBV	AB697490.1	3051	C	SNP	T
182T	HBV	AB697490.1	3064	G	SNP	A
182T	HBV	AB697490.1	3065	G	SNP	A
182T	HBV	AB697490.1	3102	A	SNP	G
182T	HBV	AB697490.1	3109	G	SNP	A
182T	HBV	AB697490.1	3111	G	SNP	A
182T	HBV	AB697490.1	3117	G	SNP	A
182T	HBV	AB697490.1	3120	A	SNP	T
182T	HBV	AB697490.1	3137	C	SNP	A
182T	HBV	AB697490.1	3198	T	SNP	G
260T	HBV	DQ089801.1	6	C	SNP	G
260T	HBV	DQ089801.1	7	A	SNP	C
260T	HBV	DQ089801.1	10	G	SNP	A
260T	HBV	DQ089801.1	22	T	SNP	A
260T	HBV	DQ089801.1	49	G	SNP	A
260T	HBV	DQ089801.1	52	T	SNP	C
260T	HBV	DQ089801.1	87	G	SNP	A
260T	HBV	DQ089801.1	115	C	SNP	A
260T	HBV	DQ089801.1	154	C	SNP	T
260T	HBV	DQ089801.1	162	A	SNP	G
260T	HBV	DQ089801.1	166	A	SNP	C
260T	HBV	DQ089801.1	312	C	SNP	T
260T	HBV	DQ089801.1	367	C	SNP	T
260T	HBV	DQ089801.1	373	T	SNP	C
260T	HBV	DQ089801.1	400	A	SNP	C
260T	HBV	DQ089801.1	454	T	SNP	C
260T	HBV	DQ089801.1	505	T	SNP	C
260T	HBV	DQ089801.1	531	C	SNP	T
260T	HBV	DQ089801.1	636	A	SNP	T
260T	HBV	DQ089801.1	783	G	SNP	A
260T	HBV	DQ089801.1	796	T	SNP	G
260T	HBV	DQ089801.1	799	A	SNP	G
260T	HBV	DQ089801.1	834	G	SNP	A
260T	HBV	DQ089801.1	842	A	SNP	C
260T	HBV	DQ089801.1	849	C	SNP	T
260T	HBV	DQ089801.1	876	T	SNP	C
260T	HBV	DQ089801.1	888	G	SNP	A
260T	HBV	DQ089801.1	894	G	SNP	A
260T	HBV	DQ089801.1	906	T	SNP	C
260T	HBV	DQ089801.1	921	C	SNP	T
260T	HBV	DQ089801.1	928	C	SNP	A
260T	HBV	DQ089801.1	929	T	SNP	A
260T	HBV	DQ089801.1	930	A	SNP	C
260T	HBV	DQ089801.1	934	C	SNP	A
260T	HBV	DQ089801.1	951	A	SNP	G
260T	HBV	DQ089801.1	993	G	SNP	A
260T	HBV	DQ089801.1	994	A	SNP	C
260T	HBV	DQ089801.1	1005	T	SNP	G
260T	HBV	DQ089801.1	1009	T	SNP	C
260T	HBV	DQ089801.1	1020	T	SNP	C
260T	HBV	DQ089801.1	1023	C	SNP	T
260T	HBV	DQ089801.1	1026	T	SNP	C
260T	HBV	DQ089801.1	1041	C	SNP	T
260T	HBV	DQ089801.1	1044	T	SNP	C
260T	HBV	DQ089801.1	1047	T	SNP	A
260T	HBV	DQ089801.1	1050	C	SNP	A
260T	HBV	DQ089801.1	1124	G	SNP	A
260T	HBV	DQ089801.1	1128	A	SNP	C
260T	HBV	DQ089801.1	1137	T	SNP	G
260T	HBV	DQ089801.1	1143	C	SNP	T
260T	HBV	DQ089801.1	1155	C	SNP	T
260T	HBV	DQ089801.1	1173	C	SNP	T
260T	HBV	DQ089801.1	1206	A	SNP	T
260T	HBV	DQ089801.1	1229	G	SNP	A
260T	HBV	DQ089801.1	1257	T	SNP	A
260T	HBV	DQ089801.1	1263	G	SNP	T
260T	HBV	DQ089801.1	1287	C	SNP	A
260T	HBV	DQ089801.1	1290	T	SNP	G
260T	HBV	DQ089801.1	1319	C	SNP	A
260T	HBV	DQ089801.1	1323	C	SNP	T
260T	HBV	DQ089801.1	1324	A	SNP	C
260T	HBV	DQ089801.1	1329	A	SNP	C
260T	HBV	DQ089801.1	1386	A	SNP	C
260T	HBV	DQ089801.1	1467	C	SNP	G
260T	HBV	DQ089801.1	1479	C	SNP	A
260T	HBV	DQ089801.1	1485	T	SNP	C
260T	HBV	DQ089801.1	1601	C	SNP	A
260T	HBV	DQ089801.1	1612	C	SNP	A
260T	HBV	DQ089801.1	1630	A	SNP	G
260T	HBV	DQ089801.1	1631	C	SNP	A
260T	HBV	DQ089801.1	1659	C	SNP	A
260T	HBV	DQ089801.1	1703	G	SNP	A
260T	HBV	DQ089801.1	1719	T	SNP	G
260T	HBV	DQ089801.1	1721	G	SNP	A
260T	HBV	DQ089801.1	1762	A	SNP	T
260T	HBV	DQ089801.1	1764	G	SNP	A
260T	HBV	DQ089801.1	1775	A	SNP	G
260T	HBV	DQ089801.1	1809	S	SNP	G
260T	HBV	DQ089801.1	1834	G	SNP	C
260T	HBV	DQ089801.1	1858	T	SNP	C
260T	HBV	DQ089801.1	1878	G	SNP	T
260T	HBV	DQ089801.1	1969	C	SNP	T
260T	HBV	DQ089801.1	1984	A	SNP	T
260T	HBV	DQ089801.1	2008	T	SNP	C
260T	HBV	DQ089801.1	2065	C	SNP	A
260T	HBV	DQ089801.1	2146	A	SNP	G
260T	HBV	DQ089801.1	2158	C	SNP	A
260T	HBV	DQ089801.1	2159	A	SNP	G
260T	HBV	DQ089801.1	2189	A	SNP	C
260T	HBV	DQ089801.1	2245	C	SNP	T
260T	HBV	DQ089801.1	2357	K	SNP	G
260T	HBV	DQ089801.1	2505	A	SNP	G
260T	HBV	DQ089801.1	2525	G	SNP	C
260T	HBV	DQ089801.1	2537	C	SNP	T
260T	HBV	DQ089801.1	2540	C	SNP	T
260T	HBV	DQ089801.1	2559	C	SNP	A
260T	HBV	DQ089801.1	2561	G	SNP	A
260T	HBV	DQ089801.1	2564	G	SNP	A
260T	HBV	DQ089801.1	2567	C	SNP	T
260T	HBV	DQ089801.1	2612	T	SNP	C
260T	HBV	DQ089801.1	2633	A	SNP	G
260T	HBV	DQ089801.1	2662	T	SNP	G
260T	HBV	DQ089801.1	2675	A	SNP	G
260T	HBV	DQ089801.1	2684	C	SNP	T
260T	HBV	DQ089801.1	2702	C	SNP	T
260T	HBV	DQ089801.1	2708	G	SNP	T
260T	HBV	DQ089801.1	2714	T	SNP	C
260T	HBV	DQ089801.1	2715	G	SNP	A
260T	HBV	DQ089801.1	2733	A	SNP	C
260T	HBV	DQ089801.1	2775	C	SNP	T
260T	HBV	DQ089801.1	2795	A	SNP	T
260T	HBV	DQ089801.1	2798	C	SNP	T
260T	HBV	DQ089801.1	2867	C	SNP	A
260T	HBV	DQ089801.1	2875	A	SNP	C
260T	HBV	DQ089801.1	2927	A	SNP	G
260T	HBV	DQ089801.1	2943	G	SNP	T
260T	HBV	DQ089801.1	2946	G	SNP	A
260T	HBV	DQ089801.1	2958	C	SNP	T
260T	HBV	DQ089801.1	3008	A	SNP	C
260T	HBV	DQ089801.1	3009	G	SNP	A
260T	HBV	DQ089801.1	3013	A	SNP	C
260T	HBV	DQ089801.1	3015	T	SNP	C
260T	HBV	DQ089801.1	3031	G	SNP	T
260T	HBV	DQ089801.1	3033	A	SNP	C
260T	HBV	DQ089801.1	3051	C	SNP	T
260T	HBV	DQ089801.1	3064	G	SNP	A
260T	HBV	DQ089801.1	3065	G	SNP	A
260T	HBV	DQ089801.1	3088	A	SNP	G
260T	HBV	DQ089801.1	3100	C	SNP	T
260T	HBV	DQ089801.1	3111	G	SNP	A
260T	HBV	DQ089801.1	3133	A	SNP	T
261T	HBV	AB644284.1	6	C	SNP	G
261T	HBV	AB644284.1	7	A	SNP	C
261T	HBV	AB644284.1	36	A	SNP	G
261T	HBV	AB644284.1	101	T	SNP	A
261T	HBV	AB644284.1	126	C	SNP	T
261T	HBV	AB644284.1	154	C	SNP	T
261T	HBV	AB644284.1	162	A	SNP	G
261T	HBV	AB644284.1	166	A	SNP	C
261T	HBV	AB644284.1	285	A	SNP	G
261T	HBV	AB644284.1	312	C	SNP	T
261T	HBV	AB644284.1	339	T	SNP	C
261T	HBV	AB644284.1	367	C	SNP	T
261T	HBV	AB644284.1	446	C	SNP	G
261T	HBV	AB644284.1	499	A	SNP	T
261T	HBV	AB644284.1	531	T	SNP	C
261T	HBV	AB644284.1	574	C	SNP	A
261T	HBV	AB644284.1	592	C	SNP	T
261T	HBV	AB644284.1	706	C	SNP	A
261T	HBV	AB644284.1	735	C	SNP	T
261T	HBV	AB644284.1	783	G	SNP	A
261T	HBV	AB644284.1	837	T	SNP	C
261T	HBV	AB644284.1	852	G	SNP	A
261T	HBV	AB644284.1	861	A	SNP	C
261T	HBV	AB644284.1	864	T	SNP	C
261T	HBV	AB644284.1	929	T	SNP	A
261T	HBV	AB644284.1	951	A	SNP	G
261T	HBV	AB644284.1	957	G	SNP	T
261T	HBV	AB644284.1	961	G	SNP	A
261T	HBV	AB644284.1	963	T	SNP	A
261T	HBV	AB644284.1	966	C	SNP	T
261T	HBV	AB644284.1	967	C	SNP	A
261T	HBV	AB644284.1	987	T	SNP	A
261T	HBV	AB644284.1	1020	T	SNP	C
261T	HBV	AB644284.1	1026	T	SNP	C
261T	HBV	AB644284.1	1044	T	SNP	C
261T	HBV	AB644284.1	1047	T	SNP	A
261T	HBV	AB644284.1	1050	C	SNP	A
261T	HBV	AB644284.1	1059	A	SNP	T
261T	HBV	AB644284.1	1062	A	SNP	G
261T	HBV	AB644284.1	1101	A	SNP	G
261T	HBV	AB644284.1	1107	T	SNP	C
261T	HBV	AB644284.1	1126	T	SNP	A
261T	HBV	AB644284.1	1127	C	SNP	A
261T	HBV	AB644284.1	1155	C	SNP	T
261T	HBV	AB644284.1	1167	C	SNP	A
261T	HBV	AB644284.1	1173	C	SNP	T
261T	HBV	AB644284.1	1206	A	SNP	T
261T	HBV	AB644284.1	1229	G	SNP	A
261T	HBV	AB644284.1	1278	A	SNP	G
261T	HBV	AB644284.1	1287	C	SNP	A
261T	HBV	AB644284.1	1296	C	SNP	T
261T	HBV	AB644284.1	1317	G	SNP	A
261T	HBV	AB644284.1	1321	C	SNP	A
261T	HBV	AB644284.1	1323	C	SNP	T
261T	HBV	AB644284.1	1324	A	SNP	C
261T	HBV	AB644284.1	1326	A	SNP	C
261T	HBV	AB644284.1	1350	T	SNP	C
261T	HBV	AB644284.1	1362	T	SNP	C
261T	HBV	AB644284.1	1366	G	SNP	T
261T	HBV	AB644284.1	1386	A	SNP	C
261T	HBV	AB644284.1	1407	G	SNP	A
261T	HBV	AB644284.1	1479	C	SNP	G
261T	HBV	AB644284.1	1491	C	SNP	T
261T	HBV	AB644284.1	1574	T	SNP	A
261T	HBV	AB644284.1	1643	C	SNP	T
261T	HBV	AB644284.1	1721	G	SNP	A
261T	HBV	AB644284.1	1724	T	SNP	C
261T	HBV	AB644284.1	1740	T	SNP	C
261T	HBV	AB644284.1	1754	G	SNP	T
261T	HBV	AB644284.1	1775	A	SNP	G
261T	HBV	AB644284.1	1856	C	SNP	T
261T	HBV	AB644284.1	1858	T	SNP	C
261T	HBV	AB644284.1	1896	A	SNP	G
261T	HBV	AB644284.1	1966	T	SNP	C
261T	HBV	AB644284.1	1975	G	SNP	T
261T	HBV	AB644284.1	1978	G	SNP	T
261T	HBV	AB644284.1	1979	A	SNP	G
261T	HBV	AB644284.1	1984	A	SNP	T
261T	HBV	AB644284.1	1993	T	SNP	C
261T	HBV	AB644284.1	2017	A	SNP	G
261T	HBV	AB644284.1	2023	T	SNP	C
261T	HBV	AB644284.1	2065	C	SNP	A
261T	HBV	AB644284.1	2075	G	SNP	A
261T	HBV	AB644284.1	2078	T	SNP	C
261T	HBV	AB644284.1	2088	G	SNP	T
261T	HBV	AB644284.1	2137	A	SNP	G
261T	HBV	AB644284.1	2158	C	SNP	A
261T	HBV	AB644284.1	2194	G	SNP	A
261T	HBV	AB644284.1	2288	C	SNP	A
261T	HBV	AB644284.1	2304	A	SNP	C
261T	HBV	AB644284.1	2441	C	SNP	T
261T	HBV	AB644284.1	2456	T	SNP	C
261T	HBV	AB644284.1	2459	T	SNP	G
261T	HBV	AB644284.1	2480	C	SNP	T
261T	HBV	AB644284.1	2507	G	SNP	A
261T	HBV	AB644284.1	2522	G	SNP	T
261T	HBV	AB644284.1	2525	G	SNP	A
261T	HBV	AB644284.1	2537	T	SNP	C
261T	HBV	AB644284.1	2540	C	SNP	T
261T	HBV	AB644284.1	2561	G	SNP	A
261T	HBV	AB644284.1	2573	C	SNP	T
261T	HBV	AB644284.1	2588	A	SNP	G
261T	HBV	AB644284.1	2593	C	SNP	T
261T	HBV	AB644284.1	2594	G	SNP	A
261T	HBV	AB644284.1	2606	C	SNP	A
261T	HBV	AB644284.1	2619	C	SNP	A
261T	HBV	AB644284.1	2633	A	SNP	G
261T	HBV	AB644284.1	2636	T	SNP	C
261T	HBV	AB644284.1	2693	T	SNP	C
261T	HBV	AB644284.1	2699	C	SNP	T
261T	HBV	AB644284.1	2715	G	SNP	A
261T	HBV	AB644284.1	2716	C	SNP	T
261T	HBV	AB644284.1	2732	T	SNP	C
261T	HBV	AB644284.1	2733	A	SNP	C
261T	HBV	AB644284.1	2738	A	SNP	T
261T	HBV	AB644284.1	2741	A	SNP	G
261T	HBV	AB644284.1	2750	A	SNP	G
261T	HBV	AB644284.1	2775	C	SNP	T
261T	HBV	AB644284.1	2795	A	SNP	T
261T	HBV	AB644284.1	2822	G	SNP	A
261T	HBV	AB644284.1	2874	G	SNP	A
261T	HBV	AB644284.1	2875	A	SNP	C
261T	HBV	AB644284.1	2895	G	SNP	T
261T	HBV	AB644284.1	2901	A	SNP	T
261T	HBV	AB644284.1	2943	T	SNP	G
261T	HBV	AB644284.1	2958	C	SNP	T
261T	HBV	AB644284.1	3000	T	SNP	A
261T	HBV	AB644284.1	3008	A	SNP	C
261T	HBV	AB644284.1	3015	G	SNP	C
261T	HBV	AB644284.1	3026	C	SNP	T
261T	HBV	AB644284.1	3027	G	SNP	A
261T	HBV	AB644284.1	3031	G	SNP	T
261T	HBV	AB644284.1	3042	A	SNP	G
261T	HBV	AB644284.1	3051	C	SNP	T
261T	HBV	AB644284.1	3064	G	SNP	A
261T	HBV	AB644284.1	3065	G	SNP	A
261T	HBV	AB644284.1	3067	A	SNP	C
261T	HBV	AB644284.1	3100	T	SNP	A
261T	HBV	AB644284.1	3109	A	SNP	T
261T	HBV	AB644284.1	3111	G	SNP	A
261T	HBV	AB644284.1	3171	T	SNP	C
